# Single-cell landscapes of long non-coding RNAs in early vascular endothelial development and hemogenic specification

**DOI:** 10.1101/2024.05.24.595647

**Authors:** Xupeng Chen, Xiaowei Ning, Chenguang Lu, Han He, Yingpeng Yao, Yanli Ni, Jie Zhou, Bing Liu, Siyuan Hou, Yu Lan, Zongcheng Li

## Abstract

Understanding the molecular regulation of arterial and hemogenic specification during early embryonic vascular development is crucial for guiding vascular and hematopoietic regeneration. Accumulating evidence emphasizes the role of long non-coding RNAs (lncRNAs) in cell fate decision. However, the dynamic expression and the potential roles of lncRNAs in early vascular development are still unknown. Here, we first constructed a single-cell landscape of lncRNA expression based on the deeply sequenced tag-based single-cell transcriptome data of early embryonic vascular endothelial cells (VECs). We revealed the contribution of lncRNAs to VEC heterogeneity and identified 295 lncRNAs with specific expression in eight VEC populations. Furthermore, we identified a series of lncRNAs potentially involved in regulating the two waves of arterial specification and hemogenic specification. We uncovered a transient downregulation of *H19* in the hemogenic endothelial population during endothelial-to-hematopoietic transition. Additionally, we constructed a transcription factor regulatory network composed of 287 regulons for early VEC development. We further revealed differential activation patterns of regulons and modules in the eight VEC populations, and predicted potential lncRNA-regulon regulatory network. Moreover, unsupervised analysis of the lncRNA expression profile revealed novel VEC subpopulations strongly associated with the maturation of VECs, suggesting the prominent roles of lncRNAs in endothelial maturation. In summary, our study fills the gap in understanding of lncRNA regulatory networks in early vascular development and provides insights into the fields of vascular and hematopoietic regeneration research.
