## Supplementary material for "Single-cell landscapes of long non-coding RNAs in early vascular endothelial development and hemogenic specification": Table S1

### Sheet: EP_mm_lnc.deg
Table S1 DEGs of VEC populations related with Figure 2
p_val	avg_log2FC	pct.1	pct.2	p_val_adj	cluster	gene
3.4383e-22	2.90855	1	0.597	1.06862e-17	EP0	B230312C02Rik
2.5685e-12	2.62198	0.425	0.085	7.98289e-08	EP0	Gm26947
6.82444e-13	2.2967	0.95	0.489	2.12104e-08	EP0	1700120C14Rik
3.15316e-20	1.84245	1	0.99	9.80003e-16	EP0	Gm17494
3.78748e-18	1.83437	1	0.727	1.17715e-13	EP0	Gm43509
3.26719e-20	1.68109	0.975	0.78	1.01544e-15	EP0	Gm47398
5.89828e-14	1.52788	0.75	0.241	1.83318e-09	EP0	Platr5
1.01253e-31	1.50415	0.725	0.114	3.14694e-27	EP0	Gm29683
1.00736e-08	1.41576	0.825	0.462	0.000313088	EP0	Gm10138
1.29056e-10	1.34078	0.625	0.209	4.01105e-06	EP0	Gm26707
2.44715e-17	1.31602	0.75	0.233	7.60576e-13	EP0	Gm15927
7.92078e-13	1.3104	1	0.844	2.46178e-08	EP0	B230369F24Rik
7.80035e-10	1.28992	0.95	0.797	2.42435e-05	EP0	Hoxb3os
1.84877e-11	1.21191	0.7	0.263	5.74598e-07	EP0	Gm38414
4.27707e-14	1.08616	1	0.98	1.32931e-09	EP0	Rps18-ps4
8.86357e-11	1.08239	0.65	0.228	2.7548e-06	EP0	Gm13429
1.46914e-06	1.07479	0.525	0.228	0.045661	EP0	2700046A07Rik
3.23933e-45	1.07465	0.575	0.041	1.00678e-40	EP0	Gm44014
2.45411e-12	1.02399	0.775	0.346	7.62737e-08	EP0	Gm49164
4.8278e-11	1.02363	0.875	0.437	1.50048e-06	EP0	Gm17300
1.34006e-14	1.01819	0.9	0.481	4.16491e-10	EP0	Gm19409
3.62299e-09	0.994492	0.6	0.228	0.000112603	EP0	Apol7d
2.06219e-19	0.980811	1	0.998	6.4093e-15	EP0	D730044K07Rik
3.05191e-14	0.975314	0.95	0.555	9.48533e-10	EP0	Gm20274
2.20187e-15	0.968562	1	0.985	6.84341e-11	EP0	B020010K11Rik
9.29128e-09	0.967616	1	0.979	0.000288773	EP0	Snhg9
2.45684e-13	0.930366	1	0.748	7.63587e-09	EP0	Gm16279
5.37527e-09	0.907295	0.975	0.583	0.000167063	EP0	Morrbid
1.62995e-11	0.874687	0.95	0.524	5.0659e-07	EP0	Gm28592
3.66869e-14	0.861842	0.4	0.069	1.14023e-09	EP0	5730460C07Rik
2.4007e-10	0.858149	0.75	0.351	7.46137e-06	EP0	Gm49883
8.82781e-08	0.846782	0.45	0.146	0.00274368	EP0	Gm42732
3.30077e-08	0.838248	0.95	0.669	0.00102588	EP0	4930524O07Rik
1.99316e-07	0.832366	1	0.868	0.00619474	EP0	Gm28417
2.85803e-07	0.818813	0.325	0.087	0.00888277	EP0	A830052D11Rik
1.98856e-13	0.807383	1	0.994	6.18045e-09	EP0	4933408J17Rik
1.02726e-18	0.806346	0.3	0.028	3.19273e-14	EP0	Gm9937
3.07939e-09	0.804707	0.925	0.553	9.57075e-05	EP0	Gm37696
2.48548e-09	0.778064	0.975	0.885	7.72487e-05	EP0	Gm44986
9.12669e-07	0.76752	0.375	0.123	0.0283657	EP0	Gm17509
1.69181e-11	0.736634	1	0.982	5.25815e-07	EP0	Gm10252
7.81565e-23	0.736193	0.8	0.228	2.42911e-18	EP0	Gm37065
1.08536e-06	0.732277	0.7	0.356	0.033733	EP0	5830432E09Rik
3.90765e-07	0.720943	0.975	0.893	0.012145	EP0	Gm43511
4.06271e-15	0.705622	0.875	0.421	1.26269e-10	EP0	AC160336.1
3.6612e-07	0.693494	1	0.964	0.011379	EP0	Gm11583
5.03219e-08	0.691688	0.325	0.083	0.001564	EP0	Gm15655
8.56341e-16	0.638576	1	1	2.66151e-11	EP0	Gm45552
1.40218e-09	0.634247	0.25	0.041	4.35799e-05	EP0	Hopxos
5.14158e-33	0.626168	0.8	0.147	1.598e-28	EP0	Gm50167
5.14549e-08	0.608209	1	0.978	0.00159922	EP0	Gm45216
1.75775e-14	0.594002	1	1	5.46308e-10	EP0	Gm33051
8.9552e-08	0.590994	0.325	0.08	0.00278328	EP0	Gm13713
7.98211e-36	2.12511	0.941	0.498	2.48084e-31	EP1	Gm37696
3.23644e-51	1.9447	0.982	0.688	1.00589e-46	EP1	Gm45507
2.99029e-10	1.80038	0.8	0.564	9.29383e-06	EP1	Gm34455
1.84541e-35	1.43605	0.947	0.613	5.73554e-31	EP1	D030007L05Rik
8.17076e-09	0.908999	0.406	0.191	0.000253947	EP1	Gm26707
6.29203e-23	0.898285	0.412	0.118	1.95556e-18	EP1	Gm45889
1.73178e-23	0.856551	0.988	0.824	5.38237e-19	EP1	Gm16302
8.90691e-25	0.852659	1	0.882	2.76827e-20	EP1	Gm15964
8.45041e-21	0.84777	0.947	0.689	2.62639e-16	EP1	2010204K13Rik
5.0679e-13	0.817318	0.941	0.816	1.5751e-08	EP1	Snhg12
1.14009e-18	0.790426	0.735	0.402	3.54341e-14	EP1	Gm17300
6.3483e-16	0.746482	0.959	0.845	1.97305e-11	EP1	Snhg15
5.9495e-16	0.693123	0.476	0.201	1.8491e-11	EP1	Gm13429
2.48269e-11	0.692762	0.541	0.294	7.71621e-07	EP1	Gm38832
1.30818e-10	0.690038	0.347	0.143	4.06583e-06	EP1	Gm43123
5.47538e-18	0.664001	0.835	0.503	1.70175e-13	EP1	2700038G22Rik
1.59207e-17	0.641976	1	0.979	4.94815e-13	EP1	1110038B12Rik
1.31973e-09	0.637433	0.835	0.685	4.10171e-05	EP1	Snhg16
6.05348e-13	0.619543	1	0.984	1.88142e-08	EP1	2410006H16Rik
7.3951e-10	0.599695	0.976	0.948	2.2984e-05	EP1	Snhg5
8.4325e-10	0.597046	0.941	0.759	2.62082e-05	EP1	Peg13
8.7149e-13	0.59399	0.994	0.989	2.70859e-08	EP1	Snhg1
1.02431e-31	1.39863	0.589	0.211	3.18355e-27	EP2	Gm30938
6.51136e-24	1.10773	0.924	0.543	2.02373e-19	EP2	B230312C02Rik
4.7321e-07	0.932386	0.523	0.377	0.0147074	EP2	Gm48529
1.00578e-11	0.859599	0.563	0.359	3.12597e-07	EP2	D130058E05Rik
9.1805e-17	0.814093	0.792	0.554	2.8533e-12	EP2	Morrbid
2.2307e-17	0.803303	0.934	0.774	6.93301e-13	EP2	Hoxb3os
6.42035e-15	0.678636	0.919	0.784	1.99544e-10	EP2	Gm10425
5.03779e-07	2.46401	0.574	0.387	0.0156575	EP3	Gm48529
1.8205e-08	1.74253	0.84	0.654	0.000565813	EP3	E230020D15Rik
9.04302e-18	1.70588	0.66	0.291	2.81057e-13	EP3	Gm17690
6.17281e-11	1.68488	0.745	0.608	1.91851e-06	EP3	Gm15228
1.28782e-15	1.65229	0.83	0.575	4.00256e-11	EP3	Gm37335
3.11499e-21	1.61481	0.819	0.454	9.68139e-17	EP3	Gm14207
3.01432e-13	1.44363	0.777	0.424	9.36849e-09	EP3	Mir99ahg
4.35372e-14	1.43307	0.649	0.285	1.35314e-09	EP3	Gm38197
7.33354e-26	1.41743	0.947	0.555	2.27926e-21	EP3	Gm44732
9.54738e-09	1.32284	0.681	0.449	0.000296733	EP3	Gimap1os
3.37822e-12	1.17422	0.511	0.207	1.04995e-07	EP3	2610507I01Rik
1.17955e-08	1.08928	0.787	0.597	0.000366605	EP3	D330041H03Rik
9.80588e-10	1.07638	0.34	0.116	3.04767e-05	EP3	Gm38066
9.11139e-12	1.02755	0.468	0.18	2.83182e-07	EP3	Gm37606
1.29307e-18	0.947725	1	1	4.01886e-14	EP3	H19
1.47854e-14	0.947136	0.947	0.752	4.5953e-10	EP3	BC001981
8.07068e-08	0.917709	0.553	0.306	0.00250837	EP3	Plxna4os1
1.38725e-07	0.910719	0.33	0.126	0.00431156	EP3	Gm36963
1.35774e-07	0.909203	0.894	0.864	0.00421985	EP3	Gm38287
1.06504e-15	0.886988	1	1	3.31014e-11	EP3	Malat1
1.81815e-08	0.874676	0.574	0.323	0.000565081	EP3	1700023H06Rik
4.50047e-09	0.827199	0.734	0.464	0.000139874	EP3	Gm42846
2.03217e-07	0.778889	0.936	0.873	0.00631599	EP3	Gm16104
1.16335e-06	0.76663	0.936	0.926	0.0361568	EP3	Gm20463
2.84112e-11	0.732548	0.372	0.125	8.83019e-07	EP3	Gm49442
4.28022e-09	0.725053	0.415	0.17	0.000133029	EP3	2610306M01Rik
1.15797e-06	0.653935	0.372	0.167	0.0359896	EP3	Mecomos
2.07009e-16	0.646516	0.532	0.167	6.43382e-12	EP3	4930538E20Rik
6.49751e-07	0.628526	0.298	0.118	0.0201942	EP3	Gm37024
2.05065e-30	2.80417	0.954	0.498	6.37343e-26	EP4	Gm26771
5.04133e-36	2.39934	0.908	0.301	1.56684e-31	EP4	Gm19719
2.70457e-30	1.82504	1	0.799	8.40581e-26	EP4	Gm14453
9.71184e-64	1.7573	0.969	0.15	3.01844e-59	EP4	4930538E20Rik
4.63247e-31	1.58918	0.492	0.07	1.43977e-26	EP4	AI662270
9.34999e-25	1.53601	1	0.754	2.90598e-20	EP4	BC001981
3.69031e-44	1.43691	0.754	0.123	1.14695e-39	EP4	Gm9934
1.78244e-20	1.2482	0.815	0.284	5.53982e-16	EP4	Gm26532
6.22474e-17	1.1466	1	0.994	1.93465e-12	EP4	4933408J17Rik
2.44705e-67	1.00316	0.6	0.039	7.60542e-63	EP4	Gm17473
1.89274e-15	0.974493	0.985	0.611	5.88264e-11	EP4	Gm12352
6.88636e-11	0.934913	0.708	0.347	2.14028e-06	EP4	5830432E09Rik
5.04482e-13	0.91774	0.954	0.598	1.56793e-08	EP4	Gm15228
4.02976e-11	0.883643	1	0.87	1.25245e-06	EP4	Gm16104
2.45595e-07	0.881369	0.785	0.596	0.0076331	EP4	Gm45231
1.36061e-10	0.875343	0.908	0.698	4.22879e-06	EP4	AU020206
4.46344e-18	0.866526	0.369	0.066	1.38724e-13	EP4	Gm44210
3.46034e-10	0.862156	0.662	0.292	1.07547e-05	EP4	Gm15788
1.87114e-19	0.861099	0.462	0.095	5.81551e-15	EP4	Gm16140
2.33512e-12	0.84942	0.554	0.193	7.25754e-08	EP4	2900060B14Rik
2.79656e-09	0.829417	0.954	0.867	8.69171e-05	EP4	Gm28417
4.30876e-12	0.822408	0.985	0.846	1.33916e-07	EP4	Gm42413
1.32641e-09	0.807046	0.708	0.393	4.12247e-05	EP4	1700027A07Rik
8.23741e-12	0.794496	0.985	0.673	2.56019e-07	EP4	Gm43126
1.00499e-30	0.785435	0.338	0.029	3.12351e-26	EP4	Gm28112
2.55274e-07	0.782842	0.308	0.099	0.00793393	EP4	B930059L03Rik
1.40869e-13	0.749429	1	0.948	4.37821e-09	EP4	Gm37541
1.10028e-27	0.747183	0.385	0.044	3.41967e-23	EP4	Gm12454
8.29663e-14	0.744819	1	0.988	2.57859e-09	EP4	Gm30934
5.82801e-39	0.71341	0.354	0.022	1.81135e-34	EP4	Gm34084
2.2336e-08	0.706592	0.354	0.112	0.000694203	EP4	Gm48585
1.19551e-11	0.699536	0.492	0.167	3.71564e-07	EP4	4933404O12Rik
1.44588e-22	0.686586	0.877	0.279	4.49381e-18	EP4	Gm28177
4.64414e-08	0.67996	0.677	0.329	0.0014434	EP4	Neat1
7.82348e-12	0.67924	0.908	0.545	2.43154e-07	EP4	Gm45205
2.47421e-14	0.672314	0.492	0.135	7.68985e-10	EP4	Gm37818
1.16719e-09	0.670852	0.969	0.933	3.62762e-05	EP4	Gm50037
1.16844e-07	0.670299	0.769	0.463	0.00363151	EP4	2810013P06Rik
3.18661e-08	0.662014	0.923	0.679	0.000990397	EP4	Gm16069
5.114e-26	0.6561	0.323	0.032	1.58943e-21	EP4	Gm48614
8.6827e-28	0.655457	0.262	0.017	2.69858e-23	EP4	2900092N22Rik
1.86089e-07	0.653023	0.646	0.326	0.00578364	EP4	1700023H06Rik
1.84982e-12	0.651233	0.354	0.084	5.74923e-08	EP4	2310001H17Rik
1.85144e-11	0.646583	0.354	0.09	5.75427e-07	EP4	Gm11770
2.51252e-07	0.622593	0.785	0.448	0.00780893	EP4	Gm16759
8.80353e-09	0.611219	0.723	0.375	0.000273614	EP4	D130058E05Rik
3.04405e-22	0.603205	0.277	0.028	9.46091e-18	EP4	Gm7932
2.87827e-104	2.74225	0.728	0.035	8.94566e-100	EP5	Gm43958
1.76736e-17	2.53866	0.543	0.199	5.49294e-13	EP5	Gm26707
1.6085e-49	2.37083	0.494	0.045	4.99921e-45	EP5	Halr1
5.45572e-30	2.1353	0.988	0.751	1.69564e-25	EP5	BC001981
4.147e-18	1.96315	0.914	0.586	1.28889e-13	EP5	Hotairm1
6.55195e-41	1.94153	1	1	2.03635e-36	EP5	H19
4.06837e-33	1.93482	0.951	0.415	1.26445e-28	EP5	Mir99ahg
1.83235e-29	1.89471	0.827	0.275	5.69493e-25	EP5	Gm38197
5.16265e-15	1.88672	0.556	0.2	1.60455e-10	EP5	Gm42725
1.72684e-24	1.83065	0.938	0.498	5.36701e-20	EP5	Gm16897
2.53106e-19	1.814	0.457	0.117	7.86655e-15	EP5	Mir100hg
5.8589e-39	1.77125	1	1	1.82094e-34	EP5	Malat1
1.47273e-18	1.7375	0.654	0.255	4.57725e-14	EP5	Gm4524
1.74358e-42	1.69191	0.63	0.107	5.41906e-38	EP5	Gm49442
2.6395e-29	1.64868	0.63	0.15	8.20355e-25	EP5	4930592A05Rik
1.29318e-20	1.63376	0.321	0.048	4.0192e-16	EP5	C130083A15Rik
1.54535e-35	1.56764	0.494	0.068	4.80296e-31	EP5	2310001H17Rik
2.95203e-16	1.56479	0.852	0.619	9.1749e-12	EP5	Gm11175
1.40127e-08	1.55024	0.432	0.198	0.000435516	EP5	Gm4258
8.69912e-48	1.54027	0.407	0.027	2.70369e-43	EP5	Gm28523
3.04137e-12	1.53543	0.654	0.325	9.45258e-08	EP5	Neat1
1.05604e-12	1.53357	0.827	0.55	3.28218e-08	EP5	Gm44187
9.91136e-20	1.52257	0.543	0.156	3.08045e-15	EP5	Mecomos
1.97624e-17	1.52041	0.889	0.574	6.14214e-13	EP5	Gm37335
3.72436e-08	1.51482	0.358	0.14	0.00115753	EP5	A330058E17Rik
3.18614e-23	1.49833	0.617	0.172	9.90252e-19	EP5	Gm37606
5.98093e-19	1.46534	0.469	0.118	1.85887e-14	EP5	Gm36963
1.77447e-11	1.45881	0.877	0.592	5.51506e-07	EP5	D330041H03Rik
4.1495e-12	1.38957	0.543	0.207	1.28966e-07	EP5	Gm16192
4.07602e-15	1.38458	0.827	0.46	1.26683e-10	EP5	Gm42846
4.22454e-26	1.3754	0.494	0.11	1.31299e-21	EP5	Gm42790
4.9402e-33	1.37429	0.58	0.112	1.53541e-28	EP5	Gm47118
4.44855e-18	1.37274	0.432	0.104	1.38261e-13	EP5	Gm38071
1.44704e-08	1.35935	0.852	0.545	0.000449739	EP5	Gm40117
6.98494e-27	1.33029	0.321	0.036	2.17092e-22	EP5	Prdm16os
1.77792e-18	1.3265	0.741	0.289	5.52578e-14	EP5	Gm17690
7.22932e-49	1.32536	0.383	0.021	2.24687e-44	EP5	Gm10400
8.49135e-08	1.30426	0.568	0.319	0.00263911	EP5	C230071H17Rik
1.06663e-19	1.29329	0.63	0.193	3.31507e-15	EP5	4833438C02Rik
8.5164e-15	1.2886	0.975	0.794	2.6469e-10	EP5	Etohd2
1.3123e-14	1.28006	0.938	0.629	4.07862e-10	EP5	Firre
1.44374e-08	1.27415	0.358	0.139	0.000448715	EP5	1700019L13Rik
3.03369e-10	1.24331	0.494	0.227	9.42871e-06	EP5	Gm15050
2.22948e-14	1.24178	0.926	0.802	6.92922e-10	EP5	Gm14453
2.76389e-11	1.24117	0.988	0.869	8.59016e-07	EP5	Gm16104
4.62385e-07	1.23857	0.704	0.478	0.0143709	EP5	Gm32031
3.01535e-17	1.20063	0.84	0.544	9.37171e-13	EP5	Gm45205
1.49325e-11	1.20044	0.296	0.076	4.64101e-07	EP5	9430053O09Rik
1.25e-09	1.18682	0.827	0.575	3.885e-05	EP5	Trerf1
2.98483e-13	1.17686	0.84	0.457	9.27685e-09	EP5	Gm14207
6.33606e-07	1.16828	0.333	0.133	0.0196925	EP5	Gm38211
1.74797e-08	1.15048	0.79	0.58	0.000543269	EP5	1700051O22Rik
3.5875e-10	1.1256	0.346	0.109	1.115e-05	EP5	Gm48585
7.02644e-08	1.12454	0.667	0.439	0.00218382	EP5	Hoxaas3
1.02878e-23	1.11158	0.272	0.028	3.19744e-19	EP5	Gm6277
1.8928e-07	1.07465	0.568	0.324	0.00588283	EP5	CAAA01066123.1
3.37812e-08	1.07288	0.84	0.602	0.00104992	EP5	Gm15228
4.67383e-11	1.04589	0.37	0.116	1.45263e-06	EP5	Gm38066
2.46393e-12	1.03769	0.37	0.107	7.65791e-08	EP5	Gm38910
4.90836e-14	1.03016	0.407	0.111	1.52552e-09	EP5	Gm37024
6.57391e-10	1.02558	0.42	0.153	2.04317e-05	EP5	Gm42815
5.18517e-12	1.02312	0.975	0.897	1.61155e-07	EP5	1810026B05Rik
3.17357e-09	1.01987	0.469	0.197	9.86346e-05	EP5	Gm42611
4.80026e-07	0.982144	0.296	0.114	0.0149192	EP5	4933437G19Rik
2.46516e-12	0.978711	0.481	0.176	7.6617e-08	EP5	4930538E20Rik
4.01031e-20	0.963732	0.259	0.033	1.2464e-15	EP5	9930038B18Rik
1.00232e-11	0.947879	0.951	0.757	3.11521e-07	EP5	2900097C17Rik
7.66737e-08	0.940403	0.407	0.177	0.00238302	EP5	D330023K18Rik
1.22218e-14	0.936867	0.284	0.056	3.79853e-10	EP5	Gm43031
6.12952e-11	0.913365	0.827	0.497	1.90505e-06	EP5	6430511E19Rik
2.65105e-08	0.91007	0.284	0.089	0.000823946	EP5	Gm37718
3.38215e-21	0.89045	0.543	0.139	1.05117e-16	EP5	Gm50431
1.18068e-08	0.885471	0.432	0.18	0.000366956	EP5	Gm49077
9.8964e-12	0.88361	0.667	0.296	3.0758e-07	EP5	Gm49749
9.86492e-07	0.876205	0.728	0.5	0.0306602	EP5	A730063M14Rik
9.62704e-07	0.871669	0.358	0.153	0.0299209	EP5	1700030C12Rik
1.7113e-26	0.849963	0.358	0.047	5.31871e-22	EP5	1700108F19Rik
5.09001e-07	0.844702	0.543	0.296	0.0158198	EP5	Gm28177
5.85087e-07	0.837584	0.457	0.222	0.0181845	EP5	Gm47123
2.65153e-08	0.832353	0.358	0.139	0.000824096	EP5	2700033N17Rik
4.0361e-15	0.824362	0.802	0.395	1.25442e-10	EP5	B230398E01Rik
2.95843e-41	0.822398	0.333	0.02	9.19479e-37	EP5	Gm16070
1.14475e-12	0.806382	0.519	0.2	3.55788e-08	EP5	Gm13256
1.68946e-10	0.802732	0.988	0.82	5.25085e-06	EP5	Gm14966
1.44365e-13	0.781911	1	0.981	4.48686e-09	EP5	Gm10252
1.94058e-28	0.779084	0.333	0.036	6.03133e-24	EP5	1700055D18Rik
9.12247e-09	0.770759	0.84	0.526	0.000283526	EP5	Gm44250
2.02806e-10	0.770493	0.333	0.102	6.30322e-06	EP5	4933412L11Rik
1.30556e-06	0.767112	0.988	0.879	0.040577	EP5	Gm47079
7.53506e-07	0.764993	0.506	0.253	0.023419	EP5	2610307P16Rik
5.76966e-19	0.76065	0.481	0.122	1.79321e-14	EP5	Gm49602
1.98509e-11	0.750781	0.704	0.316	6.16966e-07	EP5	1700023H06Rik
1.565e-20	0.744833	0.506	0.125	4.86403e-16	EP5	Gm20735
6.76178e-18	0.739923	0.259	0.036	2.10156e-13	EP5	E230032D23Rik
3.54424e-07	0.70978	0.259	0.085	0.0110155	EP5	Gm50008
3.82141e-23	0.691924	0.815	0.276	1.18769e-18	EP5	Gm26532
2.95918e-07	0.655703	0.432	0.197	0.00919713	EP5	2900060B14Rik
5.75521e-07	0.642424	0.383	0.166	0.0178872	EP5	Gm33148
1.61045e-08	0.641687	0.519	0.246	0.000500528	EP5	Gm43412
5.28619e-10	0.601526	0.407	0.144	1.64295e-05	EP5	Gm29430
7.82668e-17	0.588706	0.642	0.279	2.43253e-12	EP5	Gm16048
7.90581e-07	0.587741	1	0.983	0.0245713	EP5	Gm12940
3.86557e-10	1.26837	0.278	0.132	1.20142e-05	EP6	Gm48015
1.08545e-18	1.12039	0.337	0.117	3.37357e-14	EP6	Gm37121
2.99733e-11	1.11742	0.804	0.72	9.3157e-07	EP6	Gm42047
4.58332e-19	0.956058	0.922	0.874	1.42449e-14	EP6	Gm47079
1.93594e-09	0.682819	0.529	0.372	6.01691e-05	EP6	Lef1os1
1.57489e-07	0.626434	0.712	0.561	0.00489477	EP6	4930512B01Rik
2.365e-08	0.618329	0.654	0.507	0.000735043	EP6	2610203C22Rik
1.10919e-06	0.606303	0.33	0.196	0.0344738	EP6	Gm13431
1.43339e-13	1.41932	0.634	0.393	4.45497e-09	EP7	Gm37033
1.5094e-07	1.3156	0.379	0.217	0.00469122	EP7	C530043K16Rik
7.49205e-09	1.23943	0.444	0.249	0.000232853	EP7	Gm48998
6.32984e-07	1.15279	0.399	0.238	0.0196732	EP7	Gm43343
3.40951e-09	1.13962	0.314	0.139	0.000105968	EP7	Gm43792
1.22868e-15	1.13371	0.902	0.793	3.81874e-11	EP7	Gm20659
4.97255e-09	1.10591	0.614	0.416	0.000154547	EP7	Gm49266
1.81988e-15	1.09018	0.765	0.513	5.65618e-11	EP7	2610203C22Rik
1.57774e-07	1.07489	0.275	0.125	0.00490363	EP7	Gm37390
3.06117e-19	1.05034	0.967	0.936	9.51412e-15	EP7	Gm13568
7.7287e-08	1.04755	0.51	0.327	0.00240208	EP7	4930542D17Rik
7.07342e-11	0.99685	0.889	0.735	2.19842e-06	EP7	Gm16033
6.33248e-22	0.936962	0.98	0.943	1.96814e-17	EP7	0610009E02Rik
2.49323e-11	0.86483	0.261	0.083	7.74897e-07	EP7	Gm50172
3.80683e-08	0.86209	0.608	0.417	0.00118316	EP7	Fzd10os
5.12086e-12	0.852231	0.843	0.739	1.59156e-07	EP7	Gm13748
3.29288e-09	0.799029	0.837	0.718	0.000102343	EP7	Gm26716
1.01989e-08	0.769034	0.516	0.316	0.000316982	EP7	Foxd2os
1.2308e-07	0.721721	0.869	0.766	0.00382531	EP7	Gm45894
7.50484e-12	0.713637	0.967	0.952	2.3325e-07	EP7	Gm12758
4.10297e-09	0.70576	0.948	0.873	0.00012752	EP7	Gm26586
