## Supplementary material for "Single-cell landscapes of long non-coding RNAs in early vascular endothelial development and hemogenic specification": Table S4

### Sheet: regulon_activity_scaled_ep
Table S4 Regulon activity profiles in VEC clusters, related with Figure 5
	EP0	EP1	EP2	EP3	EP4	EP5	EP6	EP7	Module
Acaa1a(+)	-0.983781	-0.588926	-0.759013	0.781254	-0.756424	1.96554	0.120119	0.221236	1
Ahr(+)	-0.947342	-0.912494	-0.63469	0.948833	-0.80277	1.58775	-0.125632	0.886345	1
Alx1(+)	-0.706446	1.65396	-0.706446	-0.706446	0.989842	-0.706446	-0.706446	0.888424	1
Arntl(+)	0.013673	-1.13006	-0.479248	0.0148608	1.90158	-0.555761	-0.760134	0.995082	1
Arntl2(+)	-0.767572	-0.734819	-0.365914	1.21606	-0.702429	1.83282	-0.620684	0.142547	2
Ascl1(+)	0.391478	0.774118	-1.1845	-0.591093	-1.17388	-0.547613	0.942968	1.38852	3
Ascl2(+)	-1.16525	-0.428397	-0.326968	1.5802	0.155014	-0.834051	-0.389003	1.40845	4
Atf1(+)	0.106117	0.156012	-0.666344	-0.759855	-0.805544	-0.646862	2.1605	0.455977	3
Atf3(+)	-0.166563	-0.604783	-0.532553	0.122709	-0.274135	2.39628	-0.625072	-0.315885	2
Atf4(+)	1.45528	0.899584	0.238779	-1.15073	0.344105	0.307971	-0.670666	-1.42431	4
Atf7(+)	-0.53299	-0.685286	-0.674277	0.273086	-1.38239	0.489734	0.802828	1.7093	5
Bach1(+)	-0.667376	-0.821412	-0.541356	0.383468	-1.34944	1.01996	0.428657	1.54749	5
Barx1(+)	0.447986	-0.0456805	2.18132	-0.256437	-0.958348	-0.991345	-0.168112	-0.209385	6
Barx2(+)	1.20442	-0.503246	-0.512072	0.226194	-0.352987	1.77764	-0.97207	-0.867878	2
Batf3(+)	-0.330308	-0.667476	-0.551096	0.0764761	-0.525509	2.35356	0.180745	-0.536397	7
Bcl6b(+)	-0.958365	-0.162172	-0.130311	0.249039	-1.6966	1.36538	0.251157	1.08187	1
Bclaf1(+)	0.232504	-0.096866	-0.641419	-0.468796	-1.126	-0.841403	1.44006	1.50192	5
Brca1(+)	0.572807	0.338741	-0.471199	-1.17107	0.0313897	-1.47474	1.54779	0.626282	3
Cdx4(+)	-0.959616	-0.816567	-0.00445413	1.7569	-0.0542804	1.21576	-0.883029	-0.254713	2
Cebpb(+)	-0.380449	-0.474149	-0.391121	-0.169164	2.44856	-0.0900847	-0.465231	-0.478365	4
Cebpe(+)	-0.999515	-0.75816	-0.652495	0.642432	-0.964659	1.47493	0.0409004	1.21656	1
Chd1(+)	0.284013	-0.288691	-0.839323	-0.168222	-1.58854	-0.0595975	1.19328	1.46708	5
Churc1(+)	0.183804	-0.318941	0.0995962	0.755556	0.764584	1.32122	-1.49566	-1.31015	4
Clock(+)	-0.31014	-0.639198	-0.372857	0.604246	-1.84766	0.656487	0.55212	1.357	5
Creb5(+)	-0.613136	-0.960793	-0.505387	1.11519	-1.2319	0.911386	-0.0747976	1.35944	5
Crx(+)	-0.539806	-0.524811	-0.527958	-0.141526	-0.521851	2.39834	0.152325	-0.29471	7
Ctcf(+)	0.00474532	-0.215517	-0.425891	-0.387109	-1.29094	-0.637428	1.16633	1.78581	5
Dbp(+)	-0.986049	-0.847331	-0.78195	1.0407	0.367525	1.81501	-0.280259	-0.327646	7
Dbx2(+)	1.34659	0.0887984	1.13679	0.832089	-0.500416	-0.673379	-1.15244	-1.07803	6
Ddit3(+)	-1.41014	1.03644	-0.791795	0.0137526	-0.181416	1.76267	-0.412279	-0.0172232	4
Dido1(+)	-0.224293	-1.10985	-1.26595	0.56949	-0.835964	1.31745	0.494745	1.05437	5
Dlx1(+)	-0.747232	1.91045	0.146301	-0.330447	-1.46757	-0.193064	0.685707	-0.00414125	3
Dlx3(+)	-1.14364	-0.673443	0.488052	0.646424	-1.00015	1.84936	-0.35551	0.188902	7
E2f1(+)	-0.0161068	0.626459	-0.240643	-1.20829	0.283279	-1.57452	1.42686	0.702949	3
E2f2(+)	-0.88104	-0.351989	-0.585845	-0.341785	-0.700724	-0.316054	1.60971	1.56773	3
E2f3(+)	-0.650509	-0.45178	-0.846064	-0.434553	-0.779684	0.0863963	1.29191	1.78429	5
E2f4(+)	0.672246	1.06259	-0.404	-1.3355	-0.231359	-1.32958	1.24398	0.321612	3
E2f6(+)	0.111563	0.366583	-0.531633	-0.969419	0.221046	-1.61984	1.32422	1.09748	3
E2f7(+)	-0.78507	-0.765648	-0.476404	0.785537	-1.42892	0.786025	0.433252	1.45123	5
E2f8(+)	0.359936	0.597745	-0.0377099	-1.26498	0.8152	-1.73478	1.10025	0.164327	3
Egr1(+)	-0.392737	-0.715714	-0.571427	0.334287	-0.476147	2.33162	-0.480863	-0.0290177	8
Egr3(+)	0.462599	-0.170478	-0.56816	-0.252085	-1.11676	2.21942	-0.414884	-0.159651	7
Elf1(+)	-0.831063	-0.820165	-0.56698	0.856404	0.578773	1.89645	-0.680048	-0.433369	2
Elf2(+)	-0.71184	-0.740962	-0.878954	0.351208	-1.13306	0.841796	0.648396	1.62342	5
Elf3(+)	-0.722407	-0.612594	-0.47179	-0.0807674	1.93685	1.16394	-0.732402	-0.48083	4
Elf4(+)	-0.0200446	-0.738998	-0.869128	0.237209	-1.2172	1.93304	0.650383	0.0247448	5
Elk1(+)	-0.821203	-0.4786	-0.587875	-0.123787	-0.837316	2.02211	-0.136177	0.962849	7
Elk3(+)	-0.588748	-0.469216	-0.233625	0.232897	-1.71736	0.478954	0.64488	1.65221	5
Elk4(+)	-0.111593	-0.85763	1.32792	-0.013983	-0.555373	1.73383	-0.8447	-0.678471	2
Ep300(+)	-0.271616	-0.612537	-0.694081	0.0969835	-1.47908	0.384203	0.837295	1.73883	5
Erg(+)	-0.925314	-0.717825	-0.699695	0.314718	-1.09996	1.33708	0.427312	1.36368	5
Ets1(+)	-0.274611	-0.368781	-0.177353	-0.042855	-1.65535	-0.036235	0.665495	1.88969	5
Ets2(+)	-0.336264	-0.232273	0.206568	0.0154905	-1.37476	-0.530031	0.104596	2.14668	1
Etv2(+)	1.3745	1.30741	0.531431	-1.09872	-0.713181	-1.14868	0.0345065	-0.287273	9
Etv3(+)	-0.773502	-0.605265	-0.546476	1.73255	-0.773502	-0.554208	1.3406	0.179805	1
Etv4(+)	0.725544	0.27899	0.734689	-1.40122	-1.65796	0.0662851	0.206402	1.04726	1
Figla(+)	-0.781019	-0.771808	-1.11187	1.42793	-0.879007	0.875557	0.295499	0.944718	1
Fli1(+)	1.07902	0.0320989	0.130871	-0.1366	-2.05535	-0.414328	0.196286	1.168	1
Fos(+)	-0.695989	-0.851683	-0.409555	0.678235	-0.335711	2.18279	-0.532885	-0.0352063	8
Fosb(+)	-0.350506	-0.544115	-0.495849	0.119472	-0.173521	2.41287	-0.48163	-0.486727	2
Fosl2(+)	-0.464844	-0.484275	-0.321746	0.124053	-0.485909	2.41997	-0.512439	-0.274811	2
Foxa1(+)	1.42373	-0.109449	0.811309	-0.899012	-1.097	-0.879358	-0.411501	1.16127	1
Foxa2(+)	-0.408768	-0.686943	-0.605984	-0.438889	-0.751352	2.21993	0.539409	0.132593	1
Foxf2(+)	-0.766082	-0.738761	-0.602488	-0.0314333	-0.768275	0.474448	0.286436	2.14615	1
Foxg1(+)	-0.520366	-0.800336	-0.542797	0.396557	-1.31964	0.865571	0.15397	1.76704	5
Foxl1(+)	-0.468794	-0.556391	-0.534642	0.757772	-0.263539	2.2089	-0.636308	-0.506994	2
Foxn2(+)	0.505506	0.0798699	-0.225207	-0.221186	-2.01564	-0.306276	0.868712	1.31422	5
Foxo4(+)	-0.461657	-0.551463	-0.799269	0.0524165	-1.26027	1.51171	0.110141	1.39839	5
Gabpa(+)	-0.588045	-0.489069	-0.357841	0.291791	-1.65195	0.603439	0.501261	1.69041	5
Gabpb1(+)	1.47962	0.0605085	0.153922	-0.683222	-1.56202	-0.845896	0.394257	1.00284	1
Gata1(+)	-0.492415	-0.343361	-0.251332	-0.308258	2.46649	-0.298176	-0.315036	-0.457917	4
Gata2(+)	-0.527609	-0.739087	-0.351075	0.46167	1.65847	1.24776	-0.869353	-0.88078	4
Gata3(+)	-0.546157	-0.772488	-0.0715743	1.10226	-0.169155	1.9177	-0.966966	-0.49362	2
Gata4(+)	-0.174627	-0.930012	0.277218	0.898367	-0.997913	1.9272	-0.427683	-0.572553	7
Gata5(+)	-0.792331	-1.14119	0.248948	1.5496	-0.174061	1.28869	-0.95662	-0.0230294	8
Gata6(+)	-0.544391	-0.629189	-0.260851	0.924915	-0.662019	2.10655	-0.65631	-0.278707	8
Gatad1(+)	-0.2825	-0.934657	-0.605811	0.707607	-1.53296	0.871282	0.393107	1.38393	5
Gbx1(+)	-0.42732	2.1599	0.245047	-0.495164	-0.948959	-0.79568	0.504595	-0.242415	3
Gcm1(+)	-0.604597	-0.677906	-0.444467	0.469231	-0.933714	-0.086761	0.0707688	2.20745	1
Gfi1(+)	-0.654073	-0.623499	-0.504556	0.512604	1.81841	1.04287	-0.745656	-0.846103	4
Gfi1b(+)	-0.426192	-0.501913	-0.449017	-0.052122	2.43742	-0.102131	-0.443154	-0.462892	10
Gpbp1l1(+)	-0.729756	-0.827592	-0.671559	0.684202	-1.13836	1.67694	0.150009	0.85611	5
Gtf2ird1(+)	-1.08745	-0.433788	-0.82611	-0.0982386	-0.714795	0.397185	0.90682	1.85638	1
Gtf3c2(+)	0.343202	-0.240097	-0.631329	-0.218896	-1.76343	0.0369938	0.91448	1.55908	5
Hes2(+)	0.619176	0.250681	0.256911	0.263424	-2.43312	0.143454	0.641067	0.258406	3
Hes5(+)	-0.0806194	-1.01119	-0.439216	0.640909	0.735128	-1.2879	-0.309893	1.75277	1
Hes6(+)	-1.05412	-1.03162	-0.446912	1.07779	0.892696	1.44519	-0.748002	-0.13501	2
Hes7(+)	-0.078366	0.00548556	-0.235363	-0.0335059	2.24895	-0.11313	-0.53828	-1.25579	4
Hey1(+)	-0.548049	-0.802741	0.267267	1.25533	-0.786347	1.67808	-0.983495	-0.0800452	2
Hinfp(+)	-0.741405	-0.794809	-0.749595	0.880325	-1.06963	0.0607254	0.749332	1.66506	5
Hlf(+)	-0.633547	-0.659565	-0.713963	0.0310812	2.20019	0.650526	-0.381211	-0.493508	2
Hmga2(+)	0.293098	-0.359961	0.638633	-0.203001	-1.57524	1.64908	-0.941253	0.498652	5
Hnf1b(+)	-0.353168	-0.963233	-0.366954	0.32468	0.0883104	2.20078	-0.925258	-0.00516215	7
Hnf4a(+)	-0.487684	-0.628774	-0.565219	0.27569	-0.411676	2.37609	-0.270969	-0.287457	7
Hoxa1(+)	0.208374	-0.51247	-0.0186567	0.509783	-1.36435	2.04076	-0.563625	-0.299817	7
Hoxa10(+)	-1.04664	-1.02755	-0.519455	1.32937	0.697079	1.33718	-0.732276	-0.0377172	2
Hoxa2(+)	-0.772115	-1.04199	-1.32849	0.330824	-0.287247	1.2515	0.713591	1.13392	5
Hoxa3(+)	-0.996632	-0.707192	-0.815449	0.622588	-1.08678	1.38968	0.60761	0.98617	1
Hoxa5(+)	0.28746	-0.241036	0.200307	-0.254988	1.27831	1.26675	-0.882595	-1.65421	4
Hoxa7(+)	-1.78782	-0.305558	-0.783492	0.950661	1.00351	1.0783	-0.00413309	-0.151475	7
Hoxa9(+)	-0.678666	-0.461341	-0.453922	0.779511	1.65443	1.01703	-0.836135	-1.02091	4
Hoxb2(+)	1.42322	0.0681427	1.63052	-0.354105	-0.73861	-0.473146	-1.09877	-0.457254	6
Hoxb3(+)	0.107879	-0.780123	0.897123	0.929251	-1.38243	1.14539	-1.18926	0.272166	7
Hoxb5(+)	1.0779	0.254375	1.39555	0.778171	-0.653113	-0.913737	-0.771204	-1.16794	6
Hoxb9(+)	-0.777489	-0.251305	-0.45667	1.13425	-0.0749481	1.92541	-0.767173	-0.732072	2
Hoxc4(+)	-1.61081	-0.119377	-0.305445	1.57185	0.158265	1.05192	-0.829762	0.0833551	2
Hoxc5(+)	-0.883953	-0.672927	-0.532221	0.147181	-0.850831	-0.221193	1.23669	1.77726	1
Hoxc8(+)	-0.53304	1.29842	-0.53304	-0.53304	-0.53304	-0.53304	-0.53304	1.89982	1
Hoxc9(+)	0.326557	0.568621	-0.601961	-0.578668	-2.02201	0.72455	0.734421	0.84849	3
Hoxd1(+)	0.46381	2.09563	0.322458	-0.708142	-0.634108	-1.11988	-0.0624956	-0.357275	9
Hoxd10(+)	-1.18381	2.23858	-0.116211	-0.401208	-0.0856084	-0.273006	-0.48625	0.307518	10
Hoxd9(+)	0.696	2.05808	-0.0235112	-0.435192	-1.05846	0.0497032	-0.379234	-0.907384	9
Ikzf1(+)	-0.536306	-0.360049	-0.471636	-0.182491	2.4281	0.0394478	-0.390504	-0.526564	4
Ikzf2(+)	-0.724615	-0.528005	-0.534905	0.351967	2.00404	0.860709	-0.651867	-0.77732	4
Ilf2(+)	1.08514	0.925157	0.420139	-0.93788	0.64329	-1.73683	0.247937	-0.646953	9
Ilf3(+)	0.0309233	-0.0423157	-0.776865	-0.729036	-0.844222	-0.693956	1.52693	1.52855	5
Ing4(+)	-1.19	-1.04047	-0.598941	1.09279	0.839463	1.43335	-0.418881	-0.117314	2
Irf1(+)	-0.78597	-0.791526	-0.393988	0.849799	-0.291444	2.08143	-0.67894	0.0106415	2
Irf7(+)	-0.394065	-0.731203	-0.739355	0.0396353	1.46945	1.65908	-0.66556	-0.637987	2
Irf8(+)	-1.1676	0.439937	-0.629373	-0.061604	-1.39377	0.480369	0.891514	1.44053	1
Irf9(+)	-1.22302	-0.974477	-0.690716	1.28579	-0.643055	0.981364	0.279421	0.984691	1
Irx4(+)	-0.766266	0.131647	-0.686073	-0.326257	-1.24435	0.143744	0.886556	1.861	1
Isl1(+)	-0.410912	-0.964343	0.031097	1.37976	-0.493753	1.68222	-0.906707	-0.317361	2
Jdp2(+)	-0.684959	-0.760835	-0.680895	1.04528	-0.290209	2.00451	-0.532299	-0.100592	7
Jun(+)	-0.29028	-0.580564	-0.490273	0.254998	0.380827	2.23316	-0.800888	-0.706983	2
Junb(+)	-0.643116	-0.850861	-0.462283	0.53628	0.0180674	2.2122	-0.668482	-0.141806	2
Jund(+)	-0.589422	-0.76257	-0.53036	0.350851	0.25359	2.25512	-0.628882	-0.348325	2
Kat7(+)	-0.728264	-0.799828	-0.808737	0.833475	-1.24811	1.3199	0.43599	0.995577	5
Klf13(+)	-1.07952	-1.04846	-0.296623	1.09259	-0.746587	1.44934	-0.232022	0.86128	8
Klf16(+)	0.678054	-0.41623	-1.16499	-0.61653	-1.18234	0.171274	1.27047	1.26029	3
Klf3(+)	-0.829415	-0.92312	-0.202333	1.18945	-0.840213	1.72448	-0.457759	0.338912	8
Klf4(+)	-0.722025	-0.797815	-0.465236	0.720949	-0.449975	2.16571	-0.461613	0.0100082	8
Klf6(+)	-0.541257	-0.947933	-0.359277	0.819418	-0.565227	2.06452	-0.632381	0.162133	8
Klf7(+)	-0.367669	-0.517449	0.105836	0.45971	-1.6774	-0.179615	0.326778	1.84981	1
Kmt2b(+)	-0.726849	-0.68281	-0.770831	0.14166	-1.22814	0.752155	0.97904	1.53578	5
Lbx2(+)	-0.93344	0.22482	0.00318282	0.072085	-1.15838	-0.940441	1.12703	1.60514	1
Lef1(+)	-0.270326	-0.183006	-0.0532907	-0.26247	-1.5841	-0.32158	0.775367	1.8994	5
Lhx1(+)	-0.770069	-0.38382	-0.734568	0.392409	-0.53263	-0.213153	-0.046147	2.28798	1
Lhx6(+)	-0.403589	1.02667	-0.825431	-0.715705	-0.943456	0.417521	1.83611	-0.392123	3
Lhx9(+)	-0.530465	-0.852017	-0.714229	-0.0900844	-0.228901	2.29113	-0.224933	0.349496	7
Ltf(+)	-0.905028	-0.869302	-0.734982	0.394668	-1.00303	1.19477	0.488716	1.43418	5
Maf(+)	1.12988	0.190811	-0.359597	-0.662584	-1.04808	-0.887305	1.79137	-0.15449	3
Mafg(+)	-1.00579	-0.865125	-1.03269	0.522961	-0.737651	1.1355	0.766959	1.21584	5
Mafk(+)	-0.4398	-0.638829	-0.493151	0.225923	-0.116593	2.37553	-0.580278	-0.332805	2
Mbd2(+)	-0.536641	-0.500223	-0.409888	0.328618	-1.61979	0.450207	0.534525	1.75319	5
Mecp2(+)	-0.878327	-1.13778	-0.715733	0.980035	-0.504428	1.68144	-0.0399992	0.614798	8
Meis1(+)	-0.41433	-0.732997	-0.200297	0.600331	1.70346	1.01894	-0.985446	-0.989658	4
Mitf(+)	2.2919	0.168963	-0.148098	-0.377298	-0.845946	-0.578222	-0.687912	0.176618	6
Mlxipl(+)	1.52206	1.28015	-0.0570666	-1.12797	-0.0658869	0.165054	-0.494498	-1.22183	4
Msx1(+)	-0.842656	-0.693399	-0.168695	0.25207	-0.0372011	-0.553708	-0.266813	2.3104	1
Msx2(+)	1.60958	0.968562	0.4669	-1.1107	-1.34366	0.0444228	-0.245438	-0.389668	6
Msx3(+)	0.166953	-1.03467	2.23902	0.144043	-0.412657	-0.22705	-0.800041	-0.0756042	7
Mtf2(+)	-0.300806	-0.665738	-0.978247	-0.0403464	-1.21015	0.454374	1.16985	1.57106	5
Mxi1(+)	-0.37236	-0.905273	-0.920405	0.148891	-0.874834	1.72088	0.000706956	1.20239	7
Myb(+)	-0.578638	-0.607062	-0.531715	0.21851	2.22285	0.511482	-0.604013	-0.631412	4
Mybl2(+)	0.365924	1.21991	-0.52072	-1.23825	0.368301	-1.11565	1.40086	-0.480378	3
Myc(+)	0.230995	1.15962	-0.00384559	-1.99406	0.396451	-0.850785	0.831737	0.229885	3
Mycn(+)	0.216055	0.691507	-0.202909	-1.16007	1.5612	-1.48869	0.616513	-0.233612	9
Nfatc2(+)	-0.61092	-0.61092	-0.61092	0.125918	-0.61092	-0.00206495	2.34322	-0.0233952	1
Nfe2l1(+)	-0.717638	-0.911433	-0.479784	0.873281	-1.19435	1.56388	-0.0221038	0.888148	8
Nfib(+)	-0.795926	-0.782285	-0.531849	0.738456	-1.08396	1.8448	0.0211508	0.589612	8
Nfic(+)	-0.83137	-0.927312	-0.566089	0.770118	-0.587962	2.0086	-0.203385	0.337402	8
Nfxl1(+)	-0.813069	-0.945181	-0.877476	0.357156	-0.94328	1.11915	0.739038	1.36366	5
Nfyb(+)	0.335327	-1.27861	-1.10092	0.827192	-0.277544	-0.78159	1.33571	0.940431	1
Nhlh1(+)	1.69008	1.23391	0.234732	-0.876894	-1.0728	-0.723574	-0.291626	-0.193816	9
Nkx2-1(+)	-0.969455	-0.771959	-0.819755	0.181375	-0.810849	0.724309	0.715557	1.75078	5
Nkx3-1(+)	0.364686	-0.809537	-0.538096	0.61387	-1.91468	0.459604	0.865753	0.958395	1
Nkx6-2(+)	-1.42365	-0.0748589	-1.23462	0.623261	-0.00250898	0.772578	1.5532	-0.213403	1
Nkx6-3(+)	-0.615133	-0.0305621	-0.251876	0.278868	-1.17674	2.23291	-0.299819	-0.137646	2
Nono(+)	0.934172	-0.0945063	1.04725	-0.18377	-0.974806	-1.57141	-0.357217	1.20029	6
Nr1h2(+)	-0.518033	-1.07044	0.164598	1.1066	-0.188516	1.7887	-1.0131	-0.269814	2
Nr1h3(+)	-0.708039	-0.708039	-0.708039	1.71656	1.18077	-0.708039	-0.603466	0.538294	7
Nr1i2(+)	0.77155	1.31845	-0.0515174	-1.26209	0.853443	-1.28227	0.390973	-0.738534	9
Nr2c2(+)	-0.819	-0.92122	-0.784381	0.687351	-1.08132	1.2699	0.469425	1.17924	5
Nr2f1(+)	-0.824561	-0.713441	-0.693588	0.839205	-1.40413	0.879616	1.10544	0.811455	1
Nr2f2(+)	-0.482797	0.487893	-0.662236	-0.515488	-1.28426	-0.293283	1.76721	0.982966	3
Nr3c1(+)	-0.786504	-0.808349	-0.359576	0.870551	-1.19564	1.70244	-0.12767	0.704751	8
Nr5a1(+)	-1.34785	-0.927609	-0.757801	0.663077	0.824542	1.61279	0.0798125	-0.146961	7
Nrf1(+)	-0.329562	-0.362188	-0.734488	-0.0852401	-1.37217	0.0268595	1.07536	1.78143	5
Olig1(+)	-0.0959595	-0.0127946	-0.619008	1.08435	1.55351	0.105554	-1.70628	-0.30938	4
Otx2(+)	-1.6928	0.56523	-0.690484	0.658861	-1.0061	0.266447	1.04431	0.85454	1
Ovol2(+)	-0.47141	-0.667234	-0.77528	-0.149552	-0.980068	0.473514	0.50339	2.06664	5
Patz1(+)	-0.686596	-0.915839	-0.635032	0.726022	-0.655223	2.0094	-0.295578	0.452843	8
Pax6(+)	0.727232	0.17836	-0.0129983	-0.499382	-1.65127	-0.960182	0.908061	1.31018	3
Pbx1(+)	-0.409617	-0.682776	-0.412489	0.551323	1.1366	1.6815	-1.06341	-0.801124	2
Pgr(+)	-0.849115	-0.559925	-0.793051	-0.616988	0.220127	2.10911	-0.166855	0.656699	7
Plag1(+)	-0.671414	-0.818403	-0.759649	0.6691	-0.757397	2.03679	-0.0583222	0.359295	8
Plagl1(+)	-0.689913	-0.711621	-0.495464	0.513284	-1.50698	1.00191	0.469984	1.4188	5
Pou3f1(+)	0.120525	-0.549908	-0.944033	0.0178472	-0.969704	2.19677	-0.0284708	0.156977	5
Pou3f4(+)	-0.289095	-0.719667	-0.69298	-0.377488	-1.08913	1.01164	0.290826	1.8659	1
Pou5f1(+)	-0.429486	-0.545373	-0.677297	0.183549	-0.53194	2.3623	-0.400927	0.0391774	7
Pparg(+)	-0.0411728	-0.460853	-1.01915	0.148772	-1.46902	0.277226	1.60047	0.963723	1
Prdm14(+)	-0.987003	0.985108	-0.319047	0.626279	-0.987003	1.61561	0.0530556	-0.987003	10
Prrx2(+)	1.13757	0.556265	0.202591	-0.860126	-1.46134	1.40622	-0.593816	-0.387371	7
Pura(+)	-0.770315	-0.853415	-0.555602	0.640343	-0.839059	1.96614	-0.184554	0.596459	8
Rara(+)	0.345774	-0.373101	0.329413	0.981457	0.345205	1.17028	-1.76245	-1.03658	7
Rarb(+)	-0.972536	-0.742586	0.0835187	1.04517	-0.391274	1.86637	-0.875669	-0.0129878	2
Rarg(+)	-0.956693	-0.50541	-0.456962	0.516243	-0.901262	-0.170283	0.385285	2.08908	1
Rcor1(+)	-0.563604	-0.852392	-0.675257	0.652678	-1.37191	1.45959	0.402674	0.948221	5
Relb(+)	-1.24517	-1.0937	-0.129672	1.18265	-0.592198	1.19436	-0.301159	0.984885	8
Rfx2(+)	-0.116279	-1.15898	-0.305068	0.606787	0.181312	2.04642	-0.922721	-0.33147	7
Rfx5(+)	-0.715249	-0.908271	-0.860395	0.517881	-0.80336	1.78697	0.0826995	0.899728	5
Rora(+)	-0.669163	-0.734434	-0.370801	0.646401	-0.172176	2.22605	-0.611139	-0.314739	8
Rreb1(+)	1.5975	-0.55194	0.228968	-0.41198	-1.55445	-0.450667	0.00161783	1.14096	1
Rslcan18(+)	-0.903987	-0.852934	-0.296143	-0.269208	-0.903987	1.35454	0.268215	1.60351	1
Runx1(+)	-0.365341	-0.535279	-0.445417	-0.0744551	2.40693	0.0860256	-0.547767	-0.524696	4
Rxra(+)	-0.83518	-0.633203	-0.543112	0.495621	-1.38342	1.32795	0.311817	1.25952	5
Rxrb(+)	-0.932828	-1.05357	-0.85217	0.990683	0.182936	1.80361	0.0204023	-0.15906	1
Rxrg(+)	1.71168	1.46451	-0.345333	-0.742053	-0.870821	-0.433094	-0.42017	-0.364719	9
Satb2(+)	-1.3092	-0.779492	-0.787359	0.24124	-0.623482	1.24799	0.875933	1.13437	1
Sin3a(+)	0.439847	-0.142121	-0.651775	-0.518364	-1.20357	-0.766744	1.33254	1.51019	5
Six4(+)	-0.530931	-0.727985	-0.461889	0.727853	-0.679045	2.12331	-0.657888	0.206575	7
Smad1(+)	-0.332522	-0.203394	0.0975117	-0.324202	-1.64341	-0.00285916	0.452338	1.95654	1
Smad4(+)	1.25873	-0.504963	-0.501096	0.0660749	-1.93061	0.9119	0.124871	0.575096	5
Smad5(+)	-0.349206	-0.444636	-0.665855	-0.0774356	-1.44427	0.211514	1.0215	1.74839	5
Smc3(+)	0.602317	-0.0941735	-0.463523	-0.596795	0.470268	-1.88012	1.41492	0.547101	3
Sox1(+)	-1.41607	0.58445	-1.10585	0.331851	1.70636	0.103722	0.33183	-0.536297	10
Sox10(+)	-0.837551	-0.281005	-0.708121	-0.501713	-0.513529	0.0987423	2.21729	0.525887	1
Sox15(+)	-0.944358	-0.930088	-0.50882	0.374116	-0.803912	1.75095	-0.00191957	1.06403	7
Sox17(+)	-1.04659	-0.930426	-0.249063	1.38535	-0.591443	1.52188	-0.485196	0.395493	8
Sox21(+)	0.0541638	-0.621239	-0.393853	-0.0936241	0.120252	2.32067	-0.900875	-0.485493	7
Sox9(+)	-0.560384	-0.6922	0.145225	0.61948	-0.59233	-0.616478	-0.499194	2.19588	7
Sp1(+)	-0.605291	-0.589689	-0.842865	0.150431	-1.33096	1.00055	0.708356	1.50947	5
Sp2(+)	0.400406	0.47971	-1.2449	-1.01465	-0.247817	-0.677335	1.80594	0.498652	3
Sp3(+)	-0.58848	-0.948074	-0.492954	0.453313	-1.31329	0.919218	0.354388	1.61588	5
Sp4(+)	-0.651718	-0.987182	-0.689177	0.341945	-0.682926	2.06891	0.0975987	0.502554	8
Spi1(+)	-0.301313	-0.298541	-0.419113	-0.0105627	2.29344	0.299605	-0.591535	-0.971985	4
Stat1(+)	-0.727651	-0.475265	-0.328438	0.899244	-1.59941	1.3108	-0.0999892	1.02071	1
Stat2(+)	-0.899912	-0.746287	-0.501484	0.666933	-0.466355	2.15061	-0.293616	0.0901151	7
Stat6(+)	-0.66657	-0.802579	-1.01614	0.765002	-0.778662	-0.0884301	0.886011	1.70136	1
T(+)	0.93877	0.219656	-0.094072	1.12667	-1.63046	-1.33065	0.202435	0.567655	1
Taf1(+)	-0.487732	-0.573307	-0.757221	-0.0500309	-1.21713	0.251001	1.03238	1.80204	5
Taf6(+)	-1.17848	-0.51051	-0.28656	0.674278	0.610712	-1.04151	-0.0973141	1.82938	1
Tal1(+)	-0.779383	-0.478387	0.765769	-0.177278	2.1393	-0.602588	-0.772804	-0.0946239	7
Tal2(+)	2.13446	0.499251	-0.658161	-0.690738	-0.690738	-0.690738	0.451834	-0.35517	3
Tbp(+)	-0.828879	-0.320033	-0.438977	-0.666389	-0.828879	2.0359	0.212618	0.834636	1
Tcf7(+)	-0.282068	-0.638618	-0.386711	-0.295492	-1.24721	0.894802	-0.0243441	1.97964	1
Tcf7l1(+)	0.196713	-0.134242	-0.0109342	0.30503	-2.15505	1.39271	-0.100351	0.506126	5
Tcf7l2(+)	-0.622357	-0.325225	-0.226678	0.0530845	-1.4064	2.09253	0.190868	0.244182	7
Tead1(+)	0.431597	-0.523724	-0.343867	0.261913	-1.63002	1.90218	-0.239466	0.141384	5
Tead4(+)	-0.213323	0.394112	0.420695	0.787617	-2.09679	1.21444	-0.221313	-0.285444	7
Tef(+)	-0.629996	-0.619062	-0.576697	0.352594	0.167307	2.2894	-0.56228	-0.421267	2
Tfap2b(+)	-0.947382	-0.853902	-0.79296	1.43934	-0.714845	0.891834	-0.17749	1.15541	1
Tfap2c(+)	-0.633831	-0.668419	-0.402511	0.407091	-0.264587	2.33341	-0.46166	-0.309496	2
Tfap4(+)	0.0938723	0.774834	-0.369343	-1.31359	1.34585	-1.32181	0.968764	-0.178581	3
Tfcp2(+)	-0.898694	-1.18319	-0.940178	1.03288	-0.404856	1.42688	0.188593	0.778576	8
Tfdp1(+)	0.817378	0.825671	-0.0029397	-1.26626	0.13018	-1.74065	0.961315	0.275307	3
Tfeb(+)	1.85129	0.327491	-0.465913	0.809668	-1.06059	0.184387	-1.02164	-0.624687	7
Thap11(+)	0.918773	0.903744	0.732856	-0.616624	0.898922	-1.57196	-0.219539	-1.04617	4
Thra(+)	-0.244953	-0.372502	-1.05098	0.082567	-1.3142	0.296657	0.808809	1.7946	5
Thrb(+)	0.415857	-0.301021	0.243191	0.850082	0.476162	1.19043	-1.73641	-1.13828	7
Tlx2(+)	-0.706698	-0.926396	-0.815778	1.00548	-0.824684	-0.0312449	0.583372	1.71595	1
Trim28(+)	0.84348	0.674805	-0.0666297	-1.02586	-1.22572	-1.15946	1.05052	0.908859	3
Trp53(+)	0.108075	0.321949	0.331536	-0.649946	2.00205	-1.38743	-0.0843132	-0.641915	4
Usf1(+)	-1.05205	-0.847336	-0.872803	0.808672	-0.631817	0.491864	0.378654	1.72481	1
Vax2(+)	2.13052	0.55518	-0.0459922	-0.896793	-0.876842	-0.755542	-0.0394838	-0.0710494	9
Vezf1(+)	-0.1637	-0.49004	-0.780975	-0.10348	-1.50258	0.472046	0.876521	1.69221	5
Xbp1(+)	-0.457499	-0.593483	0.652863	1.04663	-1.91797	0.513507	-0.208882	0.964828	7
Yy1(+)	0.546192	0.296136	-0.496315	-0.661187	-1.95897	0.283848	0.869175	1.12112	5
Zbtb33(+)	-0.468693	-0.493451	-0.121808	-0.0129677	-1.47088	0.0655903	0.468954	2.03325	1
Zbtb41(+)	-0.723446	-0.216746	-0.956936	-0.115131	-0.64628	2.11094	0.762164	-0.214563	7
Zbtb5(+)	-0.861393	-0.644134	-0.479108	-0.0120669	-0.767717	-0.0379676	0.660962	2.14143	1
Zbtb6(+)	0.109279	-0.620475	-0.491958	0.133936	-1.77067	0.300102	0.733718	1.60606	5
Zbtb7a(+)	-1.02538	-0.848871	-0.833546	0.486803	-0.255409	2.00876	0.0257969	0.441846	8
Zfp112(+)	-1.46363	-0.548872	-0.675041	0.833784	-0.776862	1.07788	0.3101	1.24264	1
Zfp148(+)	-0.829345	-0.848734	-0.725863	0.525967	-1.14483	0.992966	0.550387	1.47945	5
Zfp316(+)	-0.534276	-0.534276	2.07623	-0.534276	-0.534276	1.0341	-0.534276	-0.438944	7
Zfp341(+)	0.0045788	-0.926776	-0.544556	-0.31038	-0.183715	-0.21037	-0.201458	2.37268	1
Zfp354c(+)	-0.732399	-0.850327	-0.716757	1.02168	-1.21608	1.19691	0.184561	1.11241	5
Zfp407(+)	-0.827184	-0.846942	-0.825544	0.725624	-1.1333	0.53058	1.19227	1.18449	1
Zfp42(+)	-1.40715	0.0133998	0.00818561	0.0516927	-1.13464	0.175387	1.87787	0.415255	3
Zfp518a(+)	-0.260006	-0.702003	-0.775443	-0.0583206	-1.24422	0.27531	0.941189	1.8235	5
Zfp563(+)	-0.0351328	-1.07373	-0.491489	-0.292291	-0.0251051	-1.05018	1.55838	1.40954	3
Zfp580(+)	-0.668787	-0.811844	-0.831472	0.674424	2.05374	0.418342	-0.47399	-0.360417	2
Zfp64(+)	0.650815	1.23119	-0.85167	-1.26766	-0.490152	0.158366	1.35718	-0.788067	3
Zfp655(+)	-0.757258	-1.03013	-0.990315	0.964501	-0.418293	1.78267	0.204422	0.244404	1
Zfp704(+)	-0.815493	-0.492525	-0.834509	0.383445	-1.30812	0.635038	0.918771	1.51339	5
Zfp711(+)	0.929554	-0.51323	-0.230939	0.310619	-2.08757	0.108269	0.386034	1.09727	5
Zfp738(+)	-0.976891	-0.507826	-0.868904	0.759253	-0.981774	1.47316	1.14897	-0.0459907	1
Zfp74(+)	-1.28741	-0.67942	-0.718711	1.57685	0.981575	0.721738	0.0319074	-0.62653	1
Zfp787(+)	-0.945793	-0.48181	-0.945793	0.612111	-0.945793	1.51382	1.19078	0.00247915	1
Zfp821(+)	0.887674	-1.23883	-0.926442	0.707457	-1.40979	0.785268	0.577582	0.617082	1
Zfp850(+)	-0.712124	-0.712124	-0.712124	0.961023	1.84035	-0.712124	0.598004	-0.550878	10
Zfp941(+)	1.23308	-1.17614	-0.873724	0.901191	-0.794458	-0.348951	1.30635	-0.247345	1
Zfp944(+)	-0.58058	-0.598209	-0.45339	0.171865	-0.547971	2.36242	0.073917	-0.428048	2
Zfx(+)	-0.638139	-1.02875	-0.877332	0.545893	-0.991309	1.30051	0.416698	1.27243	5
Zxdb(+)	0.598443	-0.18785	-0.466242	-0.0174423	-1.3879	1.9122	-0.81904	0.367833	5
